# Ancient climate changes and relaxed selection shape cave colonization in North American cavefishes

**DOI:** 10.1101/2024.11.20.624529

**Authors:** Pamela B. Hart, Melissa Rincon-Sandoval, Fernando Melendez-Vazquez, Jonathan W. Armbruster, Emily M. Troyer, Orran M. Bierstein, Brendan J. Gough, Ricardo Betancur-R, Matthew L. Niemiller, Dahiana Arcila

**Author notes:** these authors contributed equally (Pamela B. Hart, Dahiana Arcila).

## Abstract

Extreme environments serve as natural laboratories for studying evolutionary processes, with caves offering replicated instances of independent colonisations. The timing, mode, and genetic underpinnings underlying cave-obligate organismal evolution remains enigmatic. We integrate phylogenomics, fossils, paleoclimatic modeling, and newly sequenced genomes to elucidate the evolutionary history and adaptive processes of cave colonisation in the study group, the North American Amblyopsidae fishes. Amblyopsid fishes present a unique system for investigating cave evolution, encompassing surface, facultative cave-dwelling, and cave-obligate (troglomorphic) species. Using 1,105 exon markers and total-evidence dating, we reconstructed a robust phylogeny that supports the nested position of eyed, facultative cave-dwelling species within blind cavefishes. We identified three independent cave colonisations, dated to the Early Miocene (18.5 Mya), Late Miocene (10.0 Mya), and Pliocene (3.0 Mya). Evolutionary model testing supported a climate-relict hypothesis, suggesting that global cooling trends since the Early-Middle Eocene may have influenced cave colonisation. Comparative genomic analyses of 487 candidate genes revealed both relaxed and intensified selection on troglomorphy-related loci. We found more loci under relaxed selection, supporting neutral mutation as a significant mechanism in cave-obligate evolution. Our findings provide empirical support for climate-driven cave colonisation and offer insights into the complex interplay of selective pressures in extreme environments.
