## Supplementary Material 4 for "Ancient climate changes and relaxed selection shape cave colonization in North American cavefishes"

### Sheet: Sheet1
Genes_intensified	Full_name	Function	Refs
lrrc10	leucine rich repeat containing 10	Predicted to have actin binding activity. Involved in cardiac muscle tissue regeneration; heart contraction; and heart looping. Predicted to localize to cytoskeleton and sarcomere. Is expressed in atrium; cardiac muscle cell; cardiac ventricle; heart; and heart tube. Orthologous to human LRRC10 (leucine rich repeat containing 10).	Stockdale, W.T., Lemieux, M.E., Killen, A.C., Zhao, J., Hu, Z., Riepsaame, J., Hamilton, N., Kudoh, T., Riley, P.R., van Aerle, R., Yamamoto, Y., Mommersteeg, M.T.M. (2018) Heart Regeneration in the Mexican Cavefish. Cell Reports. 25:1997-2007.e7 Diamante, G., Menjivar-Cervantes, N., Leung, M.S., Volz, D.C., Schlenk, D. (2017) Contribution of G protein-coupled estrogen receptor 1 (GPER) to 17β-es…
CHURC1	churchill domain containing 1	Predicted to have zinc ion binding activity. Involved in several processes, including cell migration involved in gastrulation; fibroblast growth factor receptor signaling pathway involved in somitogenesis; and negative regulation of fibroblast growth factor receptor signaling pathway. Is expressed in several structures, including digestive system; ethmoid cartilage; forerunner cell group; keratin…	Pak, B., Schmitt, C.E., Choi, W., Kim, J.D., Han, O., Alsiö, J., Jung, D.W., Williams, D.R., Coppieters, W., Stainier, D.Y.R., Jin, S.W. (2020) Analyses of Avascular Mutants Reveal Unique Transcriptomic Signature of Non-conventional Endothelial Cells. Frontiers in cell and developmental biology. 8:589717 Pei, W., Xu, L., Huang, S.C., Pettie, K., Idol, J., Rissone, A., Jimenez, E., Sinclair, J.W.,…
KRTCAP2	keratinocyte associated protein 2	Predicted to be involved in protein N-linked glycosylation via arginine. Predicted to colocalize with oligosaccharyltransferase complex. Is expressed in axis; cleithrum; liver; and polster. Orthologous to human KRTCAP2 (keratinocyte associated protein 2).	Elkon, R., Milon, B., Morrison, L., Shah, M., Vijayakumar, S., Racherla, M., Leitch, C.C., Silipino, L., Hadi, S., Weiss-Gayet, M., Barras, E., Schmid, C.D., Ait-Lounis, A., Barnes, A., Song, Y., Eisenman, D.J., Eliyahu, E., Frolenkov, G.I., Strome, S.E., Durand, B., Zaghloul, N.A., Jones, S.M., Reith, W., Hertzano, R. (2015) RFX transcription factors are essential for hearing in mice. Nature com…
QCR7	ubiquinol-cytochrome c reductase subunit 7	Predicted to be in the oxidative stress-related pathway. Shown to be downregulated in the eyestalk when exp. Chronic low-alinity stress.	Farhadi, A., Liu, Y., Xu, C., Han, T., Wang, X., & Li, E. (2022). Evidence from transcriptome analysis unravelled the roles of eyestalk in salinity adaptation in Pacific white shrimp (Litopenaeus vannamei). General and Comparative Endocrinology, 329, 114120.
timm13-a (ref. used frogs as a study spp.)	Mitochondrial import inner membrane translocase subunit	Mitochondrial intermembrane chaperone that participates in the import and insertion of some multi-pass transmembrane proteins into the mitochondrial inner membrane. Also required for the transfer of beta-barrel precursors from the TOM complex to the sorting and assembly machinery (SAM complex) of the outer membrane. Acts as a chaperone-like protein that protects the hydrophobic precursors from ag…	Only information found about this gene was at https://www.uniprot.org/uniprotkb/Q6GPY0/publications. I didn't see a publication for it. However timm13 has a lot of publications but I do not think that they are the same gene.
FASTKD5 (no ref. used fish as a study spp.)	FAST kinase domains 5	Enables rRNA binding activity. Involved in mitochondrial RNA processing. Located in mitochondrial nucleoid and ribonucleoprotein granule. [provided by Alliance of Genome Resources, Apr 2022]	The FASTK family proteins fine-tune mitochondrial RNA processing. Ohkubo A, et al. PLoS Genet, 2021 Nov. PMID 34748562, Free PMC Article NLRX1 resides in mitochondrial RNA granules and regulates mitochondrial RNA processing and bioenergetic adaptation. Singh K, et al. Biochim Biophys Acta Mol Cell Res, 2018 Sep. PMID 29932989 The FASTK family of proteins: emerging regulators of mitochondrial RNA …
GGPS1 (mouse and human ref.)	geranylgeranyl diphosphate synthase 1	Predicted to have transferase activity. Predicted to be involved in isoprenoid biosynthetic process. Orthologous to human GGPS1 (geranylgeranyl diphosphate synthase 1).	Elkon, R., Milon, B., Morrison, L., Shah, M., Vijayakumar, S., Racherla, M., Leitch, C.C., Silipino, L., Hadi, S., Weiss-Gayet, M., Barras, E., Schmid, C.D., Ait-Lounis, A., Barnes, A., Song, Y., Eisenman, D.J., Eliyahu, E., Frolenkov, G.I., Strome, S.E., Durand, B., Zaghloul, N.A., Jones, S.M., Reith, W., Hertzano, R. (2015) RFX transcription factors are essential for hearing in mice. Nature com…
UPP (NIH)	uracil phosphoribosyltransferase	Encodes UPP, a plastidial uracil phosphoribosyltransferase (UPRT) involved in uracil salvage. Loss-of-function mutation causes dramatic growth retardation, a pale-green to albino phenotype, abnormal root morphology and chloroplastic disorders.	Unravelling the potential of a new uracil phosphoribosyltransferase (UPRT) from Arabidopsis thaliana in sensitizing HeLa cells towards 5-fluorouracil. Narayanan S, et al. Int J Biol Macromol, 2016 Oct. PMID 27180296 Uracil salvage is necessary for early Arabidopsis development. Mainguet SE, et al. Plant J, 2009 Oct. PMID 19563437 Effects of phosphate limitation on expression of genes involved in …
BRIX1 ( genecards)	Biogenesis Of Ribosomes	Enables RNA binding activity. Predicted to be involved in ribosomal large subunit assembly. Located in chromosome and nucleolus. [provided by Alliance of Genome Resources, Apr 2022]	Over 133 publications on genecards.org.
AMIGO1	adhesion molecule with Ig-like domain 1	Involved in brain development. Predicted to localize to integral component of membrane. Is expressed in basal plate midbrain region and nervous system. Orthologous to human AMIGO1 (adhesion molecule with Ig like domain 1).	Román, A.C., Vicente-Page, J., Pérez-Escudero, A., Carvajal-González, J.M., Fernández-Salguero, P.M., de Polavieja, G.G. (2018) Histone H4 acetylation regulates behavioral inter-individual variability in zebrafish. Genome biology. 19:55 Elkon, R., Milon, B., Morrison, L., Shah, M., Vijayakumar, S., Racherla, M., Leitch, C.C., Silipino, L., Hadi, S., Weiss-Gayet, M., Barras, E., Schmid, C.D., Ait-…
sts	steroid sulfatase (microsomal), isozyme S	Predicted to have arylsulfatase activity. Predicted to localize to integral component of membrane. Human ortholog(s) of this gene implicated in X-linked ichthyosis. Orthologous to human STS (steroid sulfatase).	Kurogi, K., Yoshihama, M., Williams, F.E., Kenmochi, N., Sakakibara, Y., Suiko, M., Liu, M.C. (2018) Identification of zebrafish steroid sulfatase and comparative analysis of the enzymatic properties with human steroid sulfatase. The Journal of steroid biochemistry and molecular biology. 185:110-117 Vera-Chang, M.N., St-Jacques, A.D., Gagné, R., Martyniuk, C.J., Yauk, C.L., Moon, T.W., Trudeau, V…
bnc2	basonuclin zinc finger protein 2	Predicted to have metal ion binding activity and nucleic acid binding activity. Involved in developmental pigmentation. Localizes to nucleus. Used to study urinary tract obstruction. Is expressed in several structures, including centrum; gut; hypodermal cell; nervous system; and pleuroperitoneal region. Orthologous to human BNC2 (basonuclin 2).	Peng, L., Wang, C., Li, P., Cheng, B., Hu, Y., Cheng, Y., Zheng, Q. (2020) Evaluation of hypopigmentation in embryonic zebrafish induced by emerging disinfection byproduct, 3, 5-di-I-tyrosylalanine. Aquatic toxicology (Amsterdam, Netherlands). 225:105525 Kolvenbach, C.M., Dworschak, G.C., Frese, S., Japp, A.S., Schuster, P., Wenzlitschke, N., Yilmaz, Ö., Lopes, F.M., Pryalukhin, A., Schierbaum, L…
hdac1	histone deacetylase 1	Predicted to have histone deacetylase activity. Involved in several processes, including animal organ development; determination of dorsal identity; and nervous system development. Predicted to localize to Sin3-type complex. Is expressed in immature eye; nervous system; pectoral fin; and pharyngeal arch. Orthologous to human HDAC1 (histone deacetylase 1).	Boos, A., Gahr, B.M., Park, D.D., Braun, V., Bühler, A., Rottbauer, W., Just, S. (2023) Hdac1-deficiency affects the cell cycle axis Cdc25-Cdk1 causing impaired G2/M phase progression and reduced cardiomyocyte proliferation in zebrafish. Biochemical and Biophysical Research Communications. 665:9810698-106 DeMoya, R.A., Forman-Rubinsky, R.E., Fontaine, D., Shin, J., Watkins, S.C., Lo, C.W., Tsang,…
mitfa	melanocyte inducing transcription factor a	Exhibits DNA-binding transcription factor activity, RNA polymerase II-specific. Involved in circadian rhythm; melanocyte differentiation; and transcription, DNA-templated. Predicted to localize to nucleoplasm. Human ortholog(s) of this gene implicated in Tietz syndrome; Tietze's syndrome; Waardenburg syndrome type 2A; Waardenburg's syndrome; and familial melanoma. Is expressed in several structur…	Binder, V., Li, W., Faisal, M., Oyman, K., Calkins, D.L., Shaffer, J., Teets, E.M., Sher, S., Magnotte, A., Belardo, A., Deruelle, W., Gregory, T.C., Orwick, S., Hagedorn, E.J., Perlin, J.R., Avagyan, S., Lichtig, A., Barrett, F., Ammerman, M., Yang, S., Zhou, Y., Carson, W.E., Shive, H.R., Blachly, J.S., Lapalombella, R., Zon, L.I., Blaser, B.W. (2023) Microenvironmental control of hematopoietic…
myca	MYC proto-oncogene, bHLH transcription factor a	Predicted to have DNA-binding transcription activator activity, RNA polymerase II-specific and RNA polymerase II cis-regulatory region sequence-specific DNA binding activity. Involved in hematopoietic stem cell differentiation; regulation of vasculature development; and vasculature development. Predicted to localize to nucleus. Human ortholog(s) of this gene implicated in several diseases, includ…	Palsamy, K., Chen, J.Y., Skaggs, K., Qadeer, Y., Connors, M., Cutler, N., Richmond, J., Kommidi, V., Poles, A., Affrunti, D., Powell, C., Goldman, D., Parent, J.M. (2023) Microglial depletion after brain injury prolongs inflammation and impairs brain repair, adult neurogenesis and pro-regenerative signaling. Glia. 71(11):2642-2663 Vöcking, O., Famulski, J.K. (2023) A temporal single cell transcri…
ric8b	RIC8 guanine nucleotide exchange factor B	Predicted to have G-protein alpha-subunit binding activity; GTPase activator activity; and guanyl-nucleotide exchange factor activity. Involved in pigment cell development. Predicted to localize to cytoplasm and plasma membrane. Orthologous to human RIC8B (RIC8 guanine nucleotide exchange factor B).	Zhou, Z., Peng, X., Chen, J., Wu, X., Wang, Y., Hong, Y. (2016) Identification of zebrafish magnetoreceptor and cryptochrome homologs. Science China. Life sciences. 59(12):1324-1331 Haug, M.F., Gesemann, M., Lazovic, V., Neuhauss, S.C. (2015) Eumetazoan Cryptochrome Phylogeny and Evolution. Genome biology and evolution. 7(2):601-19 Nagayoshi, S., Hayashi, E., Abe, G., Osato, N., Asakawa, K., Uras…
slc24a4a	solute carrier family 24 member 4a	Predicted to have calcium channel activity and calcium, potassium:sodium antiporter activity. Predicted to be involved in calcium ion transmembrane transport and cellular calcium ion homeostasis. Predicted to localize to integral component of plasma membrane. Human ortholog(s) of this gene implicated in amelogenesis imperfecta hypomaturation type 2A5. Is expressed in brain; neural crest; and reti…	Clifford, A.M., Tresguerres, M., Goss, G.G., Wood, C.M. (2022) A novel K+ -dependent Na+ uptake mechanism during low pH exposure in adult zebrafish (Danio rerio): New tricks for old dogma. Acta physiologica (Oxford, England). 234(3):e13777 Hsu, P.J., Wang, H.D., Tseng, Y.C., Pan, S.W., Sampurna, B.P., Jong, Y.J., Yuh, C.H. (2021) L-Carnitine ameliorates congenital myopathy in a tropomyosin 3 de n…
zic2a	zic family member 2 (odd-paired homolog, Drosophila), a	Predicted to have DNA-binding transcription factor activity, RNA polymerase II-specific and RNA polymerase II regulatory region sequence-specific DNA binding activity. Involved in several processes, including animal organ development; neural tube formation; and regulation of signal transduction. Predicted to localize to nucleus. Human ortholog(s) of this gene implicated in holoprosencephaly and h…	Bulk, J., Kyrychenko, V., Rensinghoff, P.M., Ghaderi Ardekani, Z., Heermann, S. (2023) Holoprosencephaly with a Special Form of Anophthalmia Result from Experimental Induction of bmp4, Oversaturating BMP Antagonists in Zebrafish. International Journal of Molecular Sciences. 24(9): Leid, J., Gray, R., Rakita, P., Koenig, A.L., Tripathy, R., Fitzpatrick, J.A.J., Kaufman, C., Solnica-Krezel, L., Lav…
Rpp21	ribonuclease P 21 subunit	Predicted to contribute to ribonuclease P activity. Predicted to be involved in tRNA processing. Predicted to localize to nucleolar ribonuclease P complex. Orthologous to human RPP21 (ribonuclease P/MRP subunit p21).	Luo, D., Hu, W., Chen, S., Xiao, Y., Sun, Y., and Zhu, Z. (2009) Identification of Differentially Expressed Genes Between Cloned and Zygote-Developing Zebrafish (Danio rerio) Embryos at the Dome Stage Using Suppression Subtractive Hybridization. Biology of reproduction. 80(4):674-684 Rosenblad, M.A., Lopez, M.D., Piccinelli, P., and Samuelsson, T. (2006) Inventory and analysis of the protein subu…
ATOH7	atonal bHLH transcription factor 7	Predicted to have DNA binding activity and protein dimerization activity. Involved in several processes, including positive regulation of neurogenesis; retina layer formation; and swimming behavior. Predicted to localize to nucleus. Human ortholog(s) of this gene implicated in persistent hyperplastic primary vitreous. Is expressed in eye and immature eye. Orthologous to human ATOH7 (atonal bHLH t…	Ahmed, M., Kojima, Y., Masai, I. (2022) Strip1 regulates retinal ganglion cell survival by suppressing Jun-mediated apoptosis to promote retinal neural circuit formation. eLIFE. 11: Amini, R., Bhatnagar, A., Schlüßler, R., Möllmert, S., Guck, J., Norden, C. (2022) Amoeboid-like migration ensures correct horizontal cell layer formation in the developing vertebrate retina. eLIFE. 11: Hehr, C.L., Ha…
B3GNT7	UDP-GlcNAc:betaGal beta-1,3-N-acetylglucosaminyltransferase 7	Predicted to have N-acetyllactosaminide beta-1,3-N-acetylglucosaminyltransferase activity and acetylgalactosaminyltransferase activity. Predicted to be involved in poly-N-acetyllactosamine biosynthetic process and protein O-linked glycosylation. Predicted to localize to Golgi apparatus and endoplasmic reticulum. Is expressed in several structures, including Kupffer's vesicle; axis; hypochord; opt…	Katayama, Y., Saito, A., Ogoshi, M., Tsuneoka, Y., Mukuda, T., Azuma, M., Kusakabe, M., Takei, Y., Tsukada, T. (2022) Gene duplication of C-type natriuretic peptide-4 (CNP4) in teleost lineage elicits subfunctionalization of ancestral CNP. Cell and tissue research. 388(2):225-238 Elkon, R., Milon, B., Morrison, L., Shah, M., Vijayakumar, S., Racherla, M., Leitch, C.C., Silipino, L., Hadi, S., Wei…
METTL18	methyltransferase 18, RPL3 N3-histidine	Enables heat shock protein binding activity and protein-L-histidine N-tele-methyltransferase activity. Involved in peptidyl-lysine monomethylation; regulation of gene expression; and regulation of ribosome biogenesis. Located in cytosol and nucleolus. Part of protein-containing complex. [provided by Alliance of Genome Resources, Apr 2022]	METTL18-mediated histidine methylation of RPL3 modulates translation elongation for proteostasis maintenanceLife Matsuura-Suzuki E … Iwasaki S (PMID:35674491) A newly uncovered group of distantly related lysine methyltransferases preferentially interact with molecular chaperones to regulate their activity. PLoS genetics Cloutier P … Coulombe B (PMID:23349634) 21 more on genecards.org
HMT-1 (NIH)	protein-arginine omega-N methyltransferase	Enables protein-arginine omega-N asymmetric methyltransferase activity and protein-arginine omega-N monomethyltransferase activity. Involved in several processes, including folic acid biosynthetic process; mRNA export from nucleus; and regulation of transcription, DNA-templated. Located in nucleus. Orthologous to several human genes including PRMT1 (protein arginine methyltransferase 1). [provide…	Protein arginine allylation and subsequent fluorophore targeting. Zhang Y, et al. Chembiochem, 2013 Aug 19. PMID 23868824 MS³ fragmentation patterns of monomethylarginine species and the quantification of all methylarginine species in yeast using MRM³. Lakowski TM, et al. J Proteomics, 2013 Mar 27. PMID 23333926 The role of protein arginine methylation in the formation of silent chromatin. Yu MC,…
bdkrb2	bradykinin receptor B2	Human ortholog(s) of this gene implicated in asthma; chronic obstructive pulmonary disease; diabetic retinopathy; hypertension; and rhinitis. Orthologous to human BDKRB2 (bradykinin receptor B2).	Niu, J., Song, W., Li, R., Yu, H., Guan, J., Qi, J., He, Y. (2021) The Bdkrb2 gene family provides a novel view of viviparity adaptation in Sebastes schlegelii. BMC ecology and evolution. 21:44 Elkon, R., Milon, B., Morrison, L., Shah, M., Vijayakumar, S., Racherla, M., Leitch, C.C., Silipino, L., Hadi, S., Weiss-Gayet, M., Barras, E., Schmid, C.D., Ait-Lounis, A., Barnes, A., Song, Y., Eisenman,…
abca4b	ATP-binding cassette, sub-family A (ABC1), member 4b	Predicted to have ATPase-coupled intramembrane lipid transporter activity; ATPase-coupled transmembrane transporter activity; and phospholipid transporter activity. Predicted to be involved in lipid transport. Predicted to localize to intracellular membrane-bounded organelle. Human ortholog(s) of this gene implicated in fundus dystrophy and retinal degeneration (multiple). Orthologous to human AB…	Filter Unal Eroglu, A., Mulligan, T.S., Zhang, L., White, D.T., Sengupta, S., Nie, C., Lu, N.Y., Qian, J., Xu, L., Pei, W., Burgess, S.M., Saxena, M.T., Mumm, J.S. (2018) Multiplexed CRISPR/Cas9 Targeting of Genes Implicated in Retinal Regeneration and Degeneration. Frontiers in cell and developmental biology. 6:88 Foulkes, M.J., Henry, K.M., Rougeot, J., Hooper-Greenhill, E., Loynes, C.A., Jeffr…
gnb1a	guanine nucleotide binding protein (G protein), beta polypeptide 1a	Involved in positive regulation of neutrophil migration and posterior lateral line neuromast primordium migration. Human ortholog(s) of this gene implicated in acute lymphoblastic leukemia and autosomal dominant non-syndromic intellectual disability 42. Is expressed in several structures, including blastomere; brain; epidermis; fin; and sensory system. Orthologous to human GNB1 (G protein subunit…	Filter Bayés, À., Collins, M.O., Reig-Viader, R., Gou, G., Goulding, D., Izquierdo, A., Choudhary, J.S., Emes, R.D., Grant, S.G. (2017) Evolution of complexity in the zebrafish synapse proteome. Nature communications. 8:14613 Ke, W., Ye, D., Mersch, K., Xu, H., Chen, S., Lin, F. (2017) Gβ1 is required for neutrophil migration in zebrafish. Developmental Biology. 428(1):135-147 Lu, Z., Hu, X., Liu…
grk1b	G protein-coupled receptor kinase 1 b	Exhibits rhodopsin kinase activity. Involved in cone photoresponse recovery. Is expressed in epiphysis; eye; retinal cone cell; and retinal photoreceptor layer.	Dong, X.R., Wan, S.M., Zhou, J.J., Nie, C.H., Chen, Y.L., Diao, J.H., Gao, Z.X. (2022) Functional Differentiation of BMP7 Genes in Zebrafish: bmp7a for Dorsal-Ventral Pattern and bmp7b for Melanin Synthesis and Eye Development. Frontiers in cell and developmental biology. 10:838721 Shen, B., Wada, S., Nishioka, H., Nagata, T., Kawano-Yamashita, E., Koyanagi, M., Terakita, A. (2021) Functional ide…
opn3	opsin 3	Exhibits retinal binding activity. Predicted to be involved in G protein-coupled receptor signaling pathway; cellular response to light stimulus; and phototransduction. Predicted to localize to integral component of plasma membrane and photoreceptor outer segment. Is expressed in several structures, including endocrine system; eye; gut; heart; and integument. Orthologous to human OPN3 (opsin 3).	Liang, Q., Afriyie, G., Chen, Z., Xu, Z., Dong, Z., Wang, Z., Guo, Y. (2021) Analysis of Opsin Gene Family of Crimson Snapper (Lutjanus erythropterus). Gene. 807:145960 Wada, S., Kawano-Yamashita, E., Sugihara, T., Tamotsu, S., Koyanagi, M., Terakita, A. (2021) Insights into the evolutionary origin of the pineal color discrimination mechanism from the river lamprey. BMC Biology. 19:188 Shi, W.J.,…
pde6b	phosphodiesterase 6B, cGMP-specific, rod, beta	Predicted to have 3',5'-cyclic-GMP phosphodiesterase activity. Predicted to be involved in G protein-coupled receptor signaling pathway; regulation of cytosolic calcium ion concentration; and retina development in camera-type eye. Human ortholog(s) of this gene implicated in congenital stationary night blindness autosomal dominant 2 and retinitis pigmentosa 40. Is expressed in eye; retinal neural…	Gao, M., Hu, J., Zhu, Y., Wang, X., Zeng, S., Hong, Y., Zhao, G. (2022) Ferroptosis and Apoptosis Are Involved in the Formation of L-Selenomethionine-Induced Ocular Defects in Zebrafish Embryos. International Journal of Molecular Sciences. 23(9) Crouzier, L., Diez, C., Richard, E.M., Cubedo, N., Barbereau, C., Rossel, M., Delaunay, T., Maurice, T., Delprat, B. (2021) Loss of Pde6a Induces Rod Out…
pde6c	phosphodiesterase 6C, cGMP-specific, cone, alpha prime	Predicted to have 3',5'-cyclic-nucleotide phosphodiesterase activity and metal ion binding activity. Involved in embryonic retina morphogenesis in camera-type eye; photoreceptor cell maintenance; and visual perception. Used to study retinal degeneration. Human ortholog(s) of this gene implicated in cone-rod dystrophy. Is expressed in head and visual system. Orthologous to human PDE6C (phosphodies…	Gao, M., Hu, J., Zhu, Y., Wang, X., Zeng, S., Hong, Y., Zhao, G. (2022) Ferroptosis and Apoptosis Are Involved in the Formation of L-Selenomethionine-Induced Ocular Defects in Zebrafish Embryos. International Journal of Molecular Sciences. 23(9) Tuschl, K., White, R.J., Trivedi, C., Valdivia, L.E., Niklaus, S., Bianco, I.H., Dadswell, C., González-Méndez, R., Sealy, I.M., Neuhauss, S.C.F., Houart…
rcv1b, now called rcvrnb	recoverin b	Predicted to have calcium ion binding activity. Is expressed in epiphysis and retinal outer nuclear layer. Orthologous to human RCVRN (recoverin).	Zang, J., Gesemann, M., Keim, J., Samardzija, M., Grimm, C., Neuhauss, S.C. (2021) Circadian regulation of vertebrate cone photoreceptor function. eLIFE. 10: Ahrens, N., Elbers, D., Greb, H., Janssen-Bienhold, U., Koch, K.W. (2020) Interaction of G protein-coupled receptor kinases and recoverin isoforms is determined by localization in zebrafish photoreceptors. Biochimica et biophysica acta. Mole…
rdh10b	retinol dehydrogenase 10b	Predicted to have oxidoreductase activity, acting on the CH-OH group of donors, NAD or NADP as acceptor. Predicted to be involved in oxidation-reduction process; retinoic acid biosynthetic process; and retinol metabolic process. Predicted to localize to lipid droplet. Is expressed in several structures, including axis; notochord; pleuroperitoneal region; tail bud; and yolk syncytial layer. Orthol…	King, A.C., Gut, M., Zenker, A.K. (2020) Shedding new light on early sex determination in zebrafish. Archives of toxicology. 94(12):4143-4158 Lan, Y., Pan, H., Li, C., Banks, K.M., Sam, J., Ding, B., Elemento, O., Goll, M.G., Evans, T. (2019) TETs Regulate Proepicardial Cell Migration through Extracellular Matrix Organization during Zebrafish Cardiogenesis. Cell Reports. 26:720-732.e4 Qiu, W., Li…
