## Supplementary Material 5 for "Ancient climate changes and relaxed selection shape cave colonization in North American cavefishes"

### Sheet: Sheet1
Genes_relaxed	Full_name	Function	Refs	Notes
RPS2	Ribosomal Protein S2	Predicted to be a structural constituent of ribosome. Predicted to be involved in translation. Predicted to localize to cytosolic small ribosomal subunit. Is expressed in epidermis; mesenchyme; nervous system; pectoral fin; and pharyngeal arch 3-7 skeleton. Orthologous to human RPS2 (ribosomal protein S2)	Amsterdam, A. 2004; Akria, O. 2004; Kuang, G. 2020; Rauch, G.J 2003; Gaudet, P. 2010
SF3A2	Splicing Factor 3a, subunit 2	Predicted to have nucleic acid binding activity and zinc ion binding activity. Predicted to be involved in spliceosomal complex assembly. Predicted to localize to U2 snRNP; U2-type prespliceosome; and catalytic step 2 spliceosome. Orthologous to human SF3A2 (splicing factor 3a subunit 2).	Pellacani, C. 2018; Thisse, B. 2004
RPS9	Ribosomal Protein S9	Predicted to have rRNA binding activity. Predicted to be involved in positive regulation of translational fidelity. Predicted to localize to cytosolic small ribosomal subunit. Orthologous to human RPS9 (ribosomal protein S9).	Amsterdam, A. 2004; Cheng, C. 2019; Kuang, G. 2020; Thisse, B. 2004
DYNLT5	dynein light chain Tctex-type family member 5	Involved in cilium assembly. Orthologous to human TCTEX1D1 (Tctex1 domain containing 1).	Shim, H. 2016; Thisse, B. 2004; Gaudet, P. 2010
KRTCAP2	keratinocyte associated protein 2	Predicted to be involved in protein N-linked glycosylation via arginine. Predicted to colocalize with oligosaccharyltransferase complex. Is expressed in axis; cleithrum; liver; and polster. Orthologous to human KRTCAP2 (keratinocyte associated protein 2)	Sun, P. 2023; Gaudet, P. 2010; Gaudet, P. 2011; Thisse, B. 2004
AURKAIP1	aurora kinase A interacting protein 1	Predicted to be involved in mRNA processing. Predicted to localize to mitochondrion. Orthologous to human AURKAIP1 (aurora kinase A interacting protein 1).	Koc, E. 2013; Lim, S. 2007; Gaudet, P. 2010; Thisse, B. 2004
HDC	histidine decarboxylase	Predicted to have carboxy-lyase activity and pyridoxal phosphate binding activity. Involved in chemical synaptic transmission; nervous system development; and response to light stimulus. Human ortholog(s) of this gene implicated in Gilles de la Tourette syndrome; asthma; and rhinitis. Is expressed in brain; caudal hypothalamic zone; hypothalamus; and posterior recess. Orthologous to human HDC (hi…	Sundvik, M. 2011; Sundvik, M 2013; Chen, A. 2017; Gaudet, P. 2010
APE2	Apurinic/Apyrimidinic Endonuclease 2	Predicted to have DNA-(apurinic or apyrimidinic site) endonuclease activity; double-stranded DNA 3'-5' exodeoxyribonuclease activity; and phosphodiesterase I activity. Predicted to be involved in base-excision repair. Predicted to localize to nucleus. Orthologous to human APEX2 (apurinic/apyrimidinic endodeoxyribonuclease 2)	Chaudhari, S. 2021; Thisse, B. 2004; Gaudet, P. 2010	Unable to find APE2; was able to find APEX2 which seems to have the same name. Found one recent paper refrencing APE2 specifically
UPP	uridine phosphorylase 1/2	Predicted to have uridine phosphorylase activity. Predicted to be involved in UMP salvage; nucleoside metabolic process; and nucleotide catabolic process. Predicted to localize to cytoplasm. Orthologous to human UPP1 (uridine phosphorylase 1/2).	Roosild, T. 2011; Sun, C. 2019; Thisse, B. 2004; Gaudet, P. 2010	Unable to find UPP; information provided for UPP1/2 and cross refrenced
DLX5	distal-less homeobox 5a	Predicted to have DNA-binding transcription factor activity and RNA polymerase II cis-regulatory region sequence-specific DNA binding activity. Involved in several processes, including embryonic morphogenesis; fin development; and olfactory nerve formation. Predicted to localize to nucleus. Human ortholog(s) of this gene implicated in split hand-foot malformation 1 with sensorineural hearing loss…	Verreijdt, L. 2006; Heude, E 2014	Unable to find DLX5 in ZFIN; found DLX5a. Provided function and citations of DLX5a
aanat1	arylalkylamine N-acetyltransferase 1	Exhibits acetyltransferase activity. Predicted to be involved in circadian rhythm and response to light stimulus. Predicted to localize to cytoplasm. Human ortholog(s) of this gene implicated in advanced sleep phase syndrome. Is expressed in brain; epiphysis; ovary; and retina. Orthologous to human AANAT (aralkylamine N-acetyltransferase).	Khan, Z. 2016; Thisse, B. 2004; Gaudet, P. 2010
aanat2	arylalkylamine N-acetyltransferase 2	Exhibits acetyltransferase activity. Involved in several processes, including neutrophil chemotaxis; photoperiodism; and positive regulation of circadian sleep/wake cycle, sleep. Predicted to localize to cytoplasm. Human ortholog(s) of this gene implicated in advanced sleep phase syndrome. Is expressed in brain; ovary; and retina. Orthologous to human AANAT (aralkylamine N-acetyltransferase).	Khan, Z. 2016; Thisse, B. 2004; Gaudet, P. 2010
cry2a	cryptochrome circadian regulator 3a	Involved in negative regulation of transcription, DNA-templated; response to light stimulus; and response to temperature stimulus. Human ortholog(s) of this gene implicated in advanced sleep phase syndrome. Is expressed in several structures, including brain; eye; heart; liver; and pleuroperitoneal region. Orthologous to human CRY1 (cryptochrome circadian regulator 1).	Tsai, S. 2020; Zhou, Z 2016; Gaudet, P. 2010	cry2a listed as old name in ZFIN; current name cry3a. Info provided for cry3a
cry2b	cryptochrome circadian regulator 3b	Involved in negative regulation of transcription, DNA-templated. Human ortholog(s) of this gene implicated in advanced sleep phase syndrome. Is expressed in brain; eye; integument; and pleuroperitoneal region. Orthologous to human CRY1 (cryptochrome circadian regulator 1).	Zhou, Z. 2016; Gaudet, P. 2010	cry2b listed as old name in ZFIN; current name cry3b. Info provided for cry3b
nfil3-2	nuclear factor, interleukin 3 regulated, member 2	Predicted to have DNA-binding transcription factor activity. Predicted to be involved in circadian rhythm and regulation of transcription, DNA-templated. Predicted to localize to nucleus. Is expressed in epiphysis and eye.	Ben-Moshe, Z. 2010
rorb	RAR-related orphan receptor B	Predicted to have several functions, including nuclear receptor activity; steroid hormone receptor activity; and zinc ion binding activity. Predicted to be involved in regulation of transcription, DNA-templated. Predicted to localize to nucleus. Human ortholog(s) of this gene implicated in idiopathic generalized epilepsy 15. Is expressed in alar plate midbrain region; immature eye; and nervous sy…	Flores, M. 2007; Gaudet, P. 2010; Thisse, C. 2008
enc3	ectodermal-neural cortex 3	Involved in determination of heart left/right asymmetry and determination of liver left/right asymmetry. Is expressed in several structures, including anterior neural rod; germ ring; mesoderm; nervous system; and tail bud.	Qian, M. 2013; Thisse, C. 2005	Formerly called enc1-like (enc1l)
adrb2a	adrenoceptor beta 2, surface a	Predicted to have adrenergic receptor activity. Involved in pigmentation and regulation of heart rate. Predicted to localize to integral component of plasma membrane. Human ortholog(s) of this gene implicated in several diseases, including artery disease (multiple); autoimmune hypersensitivity disease (multiple); kidney failure (multiple); lung disease (multiple); and open-angle glaucoma (multipl…	Wang, Z. 2009; Gaudet, P. 2010
adrb2b	adrenoceptor beta 2, surface b	Predicted to have adrenergic receptor activity. Involved in regulation of heart rate. Predicted to localize to integral component of plasma membrane. Human ortholog(s) of this gene implicated in several diseases, including artery disease (multiple); autoimmune hypersensitivity disease (multiple); kidney failure (multiple); lung disease (multiple); and open-angle glaucoma (multiple). Is expressed …	Wang, Z. 2009; Gaudet, P. 2010
bloc1s4	biogenesis of lysosomal organelles complex-1, subunit 4, cappuccino	Predicted to localize to BLOC-1 complex. Orthologous to human BLOC1S4 (biogenesis of lysosomal organelles complex 1 subunit 4).	Hartwig, C. 2018; Thisse, B. 2004; Gaudet, P. 2010
frem2a	FRAS1 related extracellular matrix 2a	Involved in fin morphogenesis. Predicted to localize to integral component of membrane. Human ortholog(s) of this gene implicated in Fraser syndrome 2 and isolated cryptophthalmia. Is expressed in fin; fin fold pectoral fin bud; median fin fold; pharyngeal arch; and trunk. Orthologous to human FREM2 (FRAS1 related extracellular matrix 2).	Carney, T. 2010; Gaudet, P. 2010
hdac1	histone deacetylase 1	Predicted to have histone deacetylase activity. Involved in several processes, including animal organ development; determination of dorsal identity; and nervous system development. Predicted to localize to Sin3-type complex. Is expressed in immature eye; nervous system; pectoral fin; and pharyngeal arch. Orthologous to human HDAC1 (histone deacetylase 1).	Nambiar, R. 2007; Thisse, B. 2004; Gaudet, P.2010
mc1r	melanocortin 1 receptor	Predicted to have melanocyte-stimulating hormone receptor activity. Predicted to be involved in G protein-coupled receptor signaling pathway. Localizes to plasma membrane. Human ortholog(s) of this gene implicated in familial melanoma; major depressive disorder; melanoma; and oculocutaneous albinism type II. Is expressed in several structures, including endocrine system; female organism; integume…	Cortés, R. 2014; Gaudet, P. 2010
mitfa	melanocyte inducing transcription factor a	Exhibits DNA-binding transcription factor activity, RNA polymerase II-specific. Involved in circadian rhythm; melanocyte differentiation; and transcription, DNA-templated. Predicted to localize to nucleoplasm. Human ortholog(s) of this gene implicated in Tietz syndrome; Tietze's syndrome; Waardenburg syndrome type 2A; Waardenburg's syndrome; and familial melanoma. Is expressed in several structur…	Lister, J. 2001; Gaudet, P. 2010
myo7ab	myosin VIIAb	Predicted to have ATP binding activity; actin filament binding activity; and motor activity. Predicted to localize to myosin complex. Human ortholog(s) of this gene implicated in Leber congenital amaurosis; Usher syndrome (multiple); auditory system disease (multiple); and congenital nystagmus. Orthologous to human MYO7A (myosin VIIA).	Blanco-Sánchez, B. 2014; Gaudet, P. 2010
rab38a	RAB38a, member RAS oncogene family	Predicted to have GTP binding activity and GTPase activity. Predicted to be involved in vesicle-mediated transport. Predicted to localize to trans-Golgi network and vesicle. Is expressed in brain; melanoblast; neural crest cell; presumptive retinal pigmented epithelium; and retinal pigmented epithelium. Orthologous to human RAB38 (RAB38, member RAS oncogene family).	Coppola, U. 2016
slc45a2	solute carrier family 45 member 2	Predicted to have sucrose:proton symporter activity. Involved in melanocyte differentiation and response to light stimulus. Predicted to localize to membrane. Used to study cataract. Human ortholog(s) of this gene implicated in oculocutaneous albinism type IV. Is expressed in several structures, including melanoblast; optic vesicle; pigment cell; presumptive retinal pigmented epithelium; and reti…	Dooley, C. 2013; Thisse, B. 2004; Gaudet, P. 2010
tyr	tyrosinase	Exhibits catechol oxidase activity. Involved in several processes, including dopamine biosynthetic process from tyrosine; iridophore differentiation; and melanosome organization. Predicted to localize to integral component of membrane. Used to study color blindness and oculocutaneous albinism. Human ortholog(s) of this gene implicated in melanoma (multiple); ocular albinism; oculocutaneous albini…	Guillot, R. 2016
PSMB1	proteasome 20S subunit beta 1	Predicted to have endopeptidase activity. Predicted to be involved in proteasomal ubiquitin-independent protein catabolic process and proteasome-mediated ubiquitin-dependent protein catabolic process. Predicted to localize to cytoplasm; nucleus; and proteasome core complex. Orthologous to human PSMB1 (proteasome 20S subunit beta 1).	Ansar, M. 2020; Gaudet, P. 2010
DGCR6	DiGeorge syndrome critical region gene 6	Orthologous to several human genes including DGCR6L (DiGeorge syndrome critical region gene 6 like).	Oommen, S. 2006; Thisse, B. 2004
ACOT13	acyl-CoA thioesterase 13	Exhibits palmitoyl-CoA hydrolase activity. Orthologous to human ACOT13 (acyl-CoA thioesterase 13).	Yu, S. 2015; Gaudet, P. 2010
MRPS10	mitochondrial ribosomal protein S10	Predicted to be a structural constituent of ribosome. Predicted to be involved in translation. Predicted to localize to mitochondrial small ribosomal subunit. Is expressed in visceral fat. Orthologous to human MRPS10 (mitochondrial ribosomal protein S10).	Peng, X. 2017; Thisse, B. 2004
STMP1	short transmembrane mitochondrial protein 1	Localizes to mitochondrial respirasome. Orthologous to human STMP1 (short transmembrane mitochondrial protein 1).	Zhang, D. 2012
RPUSD2	RNA pseudouridine synthase domain containing 2	Predicted to have pseudouridine synthase activity. Predicted to be involved in enzyme-directed rRNA pseudouridine synthesis. Orthologous to human RPUSD2 (RNA pseudouridine synthase domain containing 2).	Jin, Z. 2022; Gaudet, P. 2010
Dnaaf2	dynein axonemal assembly factor 2	Involved in axonemal dynein complex assembly. Predicted to localize to cytoplasm. Human ortholog(s) of this gene implicated in primary ciliary dyskinesia 10. Is expressed in Kupffer's vesicle; brain; floor plate; otic vesicle; and pronephric duct. Orthologous to human DNAAF2 (dynein axonemal assembly factor 2).	Yamaguchi, H. 2018; Gaudet, P. 2010
GTPBP6	GTP binding protein 6 (putative)	Predicted to have ribosome binding activity. Predicted to localize to cytoplasm. Orthologous to human GTPBP6 (GTP binding protein 6 (putative)).	Lavdovskaia, E. 2020; Gaudet, P. 2010
DOLK	dolichol kinase	Predicted to have dolichol kinase activity. Predicted to be involved in dolichyl monophosphate biosynthetic process. Predicted to localize to integral component of endoplasmic reticulum membrane. Human ortholog(s) of this gene implicated in congenital disorder of glycosylation Im. Orthologous to human DOLK (dolichol kinase).	Meserve, J. 2021; Gaudet, P. 2010
COL8A2	collagen, type VIII, alpha 2	Predicted to have extracellular matrix structural constituent. Predicted to be involved in extracellular matrix organization. Predicted to localize to extracellular matrix and extracellular space. Human ortholog(s) of this gene implicated in Fuchs' endothelial dystrophy and posterior polymorphous corneal dystrophy 2. Orthologous to human COL8A2 (collagen type VIII alpha 2 chain).	Gray, R. 2014; Gaudet, P. 2010
cnga1b	cyclic nucleotide gated channel subunit alpha 1b	Predicted to have cGMP binding activity; intracellular cAMP-activated cation channel activity; and intracellular cGMP-activated cation channel activity. Predicted to be involved in cation transmembrane transport and visual perception. Predicted to localize to integral component of membrane. Human ortholog(s) of this gene implicated in retinitis pigmentosa and retinitis pigmentosa 49. Orthologous …	Ogawa, Y. 2021; Gaudet, P. 2010
crygm5	crystallin, gamma M5	Predicted to be a structural constituent of eye lens. Predicted to be involved in lens development in camera-type eye and visual perception. Human ortholog(s) of this gene implicated in cataract; cataract 2 multiple types; cataract 39 multiple types; cataract 4 multiple types; and cataract 7. Is expressed in lens. Orthologous to several human genes including CRYGA (crystallin gamma A); CRYGB (cry…	Greiling, T. 2009; Gaudet, P. 2010
fscn2a	fascin actin-bundling protein 2a, retinal	Predicted to have actin filament binding activity. Predicted to be involved in actin filament bundle assembly; cell migration; and establishment or maintenance of cell polarity. Predicted to localize to cytoplasm. Human ortholog(s) of this gene implicated in retinitis pigmentosa and retinitis pigmentosa 30. Is expressed in eye. Orthologous to human FSCN2 (fascin actin-bundling protein 2, retinal).	Chou, S. 2011; Gaudet, P. 2010
gnb1a	guanine nucleotide binding protein (G protein), beta polypeptide 1a	Involved in positive regulation of neutrophil migration and posterior lateral line neuromast primordium migration. Human ortholog(s) of this gene implicated in acute lymphoblastic leukemia and autosomal dominant non-syndromic intellectual disability 42. Is expressed in several structures, including blastomere; brain; epidermis; fin; and sensory system. Orthologous to human GNB1 (G protein subunit…	Xu, H. 2014; Gaudet, P. 2010; Rauch, G. 2003
grk1a	G protein-coupled receptor kinase 1 a	Exhibits rhodopsin kinase activity. Predicted to be involved in several processes, including protein phosphorylation; regulation of rhodopsin mediated signaling pathway; and visual perception. Human ortholog(s) of this gene implicated in Oguchi disease-2 and night blindness. Is expressed in epiphysis; eye; retinal photoreceptor layer; and retinal rod cell. Orthologous to human GRK1 (G protein-cou…	Zhang, J. 2023
gucy2d	guanylate cyclase 2D, retinal	Predicted to have guanylate cyclase activity; natriuretic peptide receptor activity; and peptide hormone binding activity. Predicted to be involved in cGMP biosynthetic process and receptor guanylyl cyclase signaling pathway. Predicted to localize to plasma membrane. Human ortholog(s) of this gene implicated in Leber congenital amaurosis 1; choroidal sclerosis; cone-rod dystrophy 6; congenital st…	Fries, R. 2013
nr2e3	nuclear receptor subfamily 2, group E, member 3	Predicted to have DNA-binding transcription factor activity and RNA polymerase II regulatory region sequence-specific DNA binding activity. Involved in pineal gland development. Localizes to nucleus. Human ortholog(s) of this gene implicated in enhanced S-cone syndrome and retinitis pigmentosa 37. Is expressed in several structures, including diencephalon; optic vesicle; presumptive diencephalon;…	Liu, F. 2022; Thisse, B. 2004; Gaudet, P. 2010
rcv1a	recoverin a	Predicted to have calcium ion binding activity. Involved in cone photoresponse recovery. Is expressed in epiphysis and retinal photoreceptor layer. Orthologous to human RCVRN (recoverin).	Ahrens, N 2020; Gaudet, P. 2010	Renamed RCVRNA according to ZFIN
rdh8a	retinol dehydrogenase 8a	Predicted to have estradiol 17-beta-dehydrogenase activity. Predicted to be involved in estrogen biosynthetic process and oxidation-reduction process. Predicted to localize to cytoplasm. Is expressed in several structures, including anterior axial hypoblast; epidermis; nervous system; polster; and tail bud. Orthologous to human RDH8 (retinol dehydrogenase 8).	Nadauld, L. 2006; Thisse, B. 2001; Gaudet, P. 2010
14750at7898				Unable to find information
91966at7898				Unable to find information
